# Meiotic cohesin Rec8 imposes fitness costs on fission yeast gametes favoring the evolution of parental bias in gene expression

**DOI:** 10.64898/2026.03.07.710300

**Authors:** Celso Martins, Harry Booth, Clàudia Salat-Canela, Zena Hadjivasiliou, Aleksandar Vještica

## Abstract

Differences between partner gametes, which evolved repeatedly in eukaryotes, can contribute to the evolution of the sexes, sexual selection and non-Mendelian inheritance^1– 4^. Yet, the empirical evidence for how functional asymmetries arise between initially equivalent gametes is limited. Here, we combine theoretical and experimental approaches in the fission yeast *Schizosaccharomyces pombe* to show how selective pressures acting concurrently on gametes and zygotes drive the evolution of gamete differences. We find that despite being morphologically identical, P- and M-type partner gametes invest asymmetrically in zygotic development by contributing different amounts of conserved meiotic cohesins. P-gametes preferentially produce thve Rec8^5^ cohesin that increases zygotic fitness but reduces gamete viability, revealing a trade-off between reproductive success and gamete survival. We demonstrate that this asymmetry is mediated by partner-specific communication and model its evolutionary dynamics using empirically determined parameters. Our results support classical theoretical predictions for the evolution of gamete differences and provide a mechanistic understanding of how molecular asymmetries between partners can originate from opposing selection pressures acting in species that lack morphologically distinct gametes.

---

During sexual reproduction, partner gametes fuse to produce a zygote. Zygotic development and fitness are often determined by factors asymmetrically provided by the two parents. In oogamous species, such as animals and flowering plants, large oocytes provision most of the zygote resources, whereas small and numerous sperm are specialized for motility and genome delivery. In contrast, in isogamous species, zygotes rely on similar contributions from the two morphologically identical parents, or isogametes, that differentially express only a handful of mating-type-specific genes^6^. How gamete asymmetries arose in isogamous ancestors is a fundamental but open question in biology. The prevailing theoretical models for the evolution of anisogamy — first formalized by Parker, Baker and Smith^7^ — propose that asymmetries between isogametes arise under opposing pressures to 1) increase zygote provisioning, which selects for large, high-investment gametes, and to 2) proliferate gamete numbers, which favors small, low-investment gametes. However, empirical measurements of the proposed selective pressures are largely lacking, as is evidence of molecular mechanisms by which such evolutionary forces can act concomitantly in ancestral isogamous species. In this work, we use fission yeast to show that functional asymmetries operate during sex between isogametes, and we identify molecular basis for the selection pressures that drive the evolution of these asymmetries.
