## Supplemental_Table_S1 for "Meiotic cohesin Rec8 imposes fitness costs on fission yeast gametes favoring the evolution of parental bias in gene expression"

### Sheet: Contents
	Contents
	Sheets	Description
	1	Fission yeast liquid media
	2	Fission yeast solid media

### Sheet: 1. Fission yeast liquid media
	The tables show composition of fission yeast LIQUID media and stock solutions used in their production. For solid media recipes, see the separate sheet.
	Pombe salts 50X	Volume	[L]	1	Final concentrations	Supplier and ID
		MgCl2･6H2O	[g]	52.5	0.26 M	Merck M2393-500G
		CaCl2･2H2O	[g]	0.735	5 mM	VWR 0556-500G
		KCl	[g]	50	0.67 M	Acros Organics 19677-0010
		Na2SO4	[g]	2	14.1 mM	Merck 239313-500G
		Water to	[L]	1		MiliQ
		Protocol: 1. Measure and mix all components. 2. Add water to final volume. 3. Sterilize by filtration in 0.5L or 1L bottles. Store at 4ºC in the cold room.
	Pombe vitamins 1'000X	Volume	[L]	1	Final concentration	Supplier and ID
		D-Pantothenate hemicalcium salt	[g]	1	4.2 mM	Merck 21210-25G-F
		Nicotinic acid	[g]	10	81.2 mM	Acros Organics 12829-1000
		myo-Inositol	[g]	10	55.5 mM	Merck I7508-100G
		Biotin	[mg]	10	40.93 µM	Cayman Chemical 22582-1g
		Water to	[L]	1		MiliQ
		Protocol: 1. Measure and mix all components. 2. Add water to final volume. 3. Sterilize by filtration in 0.5L or 1L bottles. Store at 4ºC in the cold room
	Pombe minerals 10'000X	Volume	[L]	1	Final concentration	Supplier and ID
		H3BO3	[g]	5	80.9 mM	Merck B0394-100G
		MnSO4･H2O	[g]	4	23.7 mM	VWR 25303.233
		ZnSO4･7H20	[g]	4	13.9 mM	VWR 29253.236
		FeCl3･6H2O	[g]	2	7.40 mM	Merck 44944-50G
		MoO3･H2O	[g]	0.4	2.47 mM	Merck 232084-100G
		KI	[g]	1	6.02 mM	VWR 0512-100G
		CuSO4･5H2O	[g]	0.4	1.60 mM	VWR 0330-500G
		Citric acid monohydrate	[g]	10	47.6 mM	Merck C7129-100G
		Water to	[L]	1		MiliQ
		Protocol: 1. Measure and mix all components. 2. Add water to final volume. 3. Sterilize by filtration in 0.2L bottles. Store at 4ºC in the cold room.
	0.1M CaCl2	Volume	[L]	1	Final concentration	Supplier and ID
		CaCl2･2H2O	[g]	14.7	0.1M	VWR 0556-500G
		Water to	[L]	1		MiliQ
		Protocol: 1. Measure 60% of the water volume into a bottle or a beaker. 2. Use the magnetic stirer to mix water at a high speed. Slowly add the glucose and allow at least 30min to mix. Transfer the solution to a graduated cylinder. Add 10% of the water to the original container, mix and use to adjust the solution volume. 3. Sterilize by filtration in 1L bottles. Store at room temperature.
	YES liquid	Volume	[L]	1	Final concentration	Supplier and ID
		Yeast extract	[g]	5	5 g/L	Condalab 1702-500g
		Glucose anhydrous	[g]	30	30 g/L	Fisher Sceintific G/0500/65
		Adenine hemisulfate	[g]	0.225	225 mg/L	Biosynth-Carbosynth FA02943
		Histidine	[g]	0.225	225 mg/L	Serva SER24820.02
		Leucine	[g]	0.225	225 mg/L	Fisher Sceintific BP385-100
		Lysine monohydrochloride	[g]	0.225	225 mg/L	Merck L5626-100G
		Uracil	[g]	0.225	225 mg/L	Apollo Scientific OR4885-100G
		Water to	[L]	1		MiliQ
		Protocol: 1. Measure all components. 2. Mix amino acids and 3/5ths of water and stir until dissolved for approximately 30min. 3. While stirring, slowly add YE extract, glucose and water to final volume. Stir until all components are fully dissolved. 4. Aliquot 1L into bottles and either filter sterilize or autoclave at 121ºC for 20min.
	EMM liquid	Volume	[L]	1	Final concentration	Supplier and ID
		Potasium phtalate, monobasic	[g]	3	14.7 mM	Merck 179922-500G
		Na2HPO4 Sodium phosphate dibasic	[g]	2.2	15.5 mM	VWR 0404-500G
		NH4Cl Ammonium chloride	[g]	5	93.5 mM	VWR 0621-1KG
		Glucose, anhydrous	[g]	20	20 g/L	Fisher Sceintific G/0500/65
		Salts, 50X stock	[ml]	20	1X	Home made, recepie above
		Vitamins, 1'000X stock	[ml]	1	1X	Home made, recepie above
		Minerals, 10'000 stock	[ml]	0.1	1X	Home made, recepie above
		Water to	[L]	1		MiliQ
	Optional	Adenine hemisulfate	[g]	0.225	225 mg/L	Biosynth-Carbosynth FA02943
		Histidine	[g]	0.225	225 mg/L	Serva SER24820.02
		Leucine	[g]	0.225	225 mg/L	Fisher Sceintific BP385-100
		Lysine monohydrochloride	[g]	0.225	225 mg/L	Merck L5626-100G
		Uracil	[g]	0.225	225 mg/L	Apollo Scientific OR4885-100G
		Protocol: The basic EMM media lacks any amino acids. Addition of amino acids is denoted as EMM+A(denine),L(eucine),U(racil), H(istidine),Ly(sine), such as EMM+ALU, EMM+LysLH, etc. 1. Measure and mix all solid components. 2. Add solid components into ~90% of water while stirring. Add liquid ingredients. Mix with magnetic stirer until all components are fully dissolved. 3. Use 5M NaOH to adjust the…
	MSL+N liquid	Volume	[L]	1	Final concentration	Supplier and ID
		NaCl Sodium chloride	[g]	0.1	1.7 mM	Merck 31434-500G-R
		KH2PO4 Potassium phosphate monobasic	[g]	1	7.3 mM	Merck P0662-500G
		(NH4)2SO4 Ammonium sulfate	[g]	2	15.1 mM	VWR 1.01217.1000
		MgSO4⋅7H2O Magnesium sulfate heptahydrate	[g]	0.2	0.81 mM	Roth P027.1
		Glucose, anhydrous	[g]	10	10 g/L	Fisher Sceintific G/0500/65
		CaCl2, 0.1M stock	[ml]	1	0.1 mM	Home made, recepie above
		Vitamins, 1'000X stock	[ml]	1	1X	Home made, recepie above
		Minerals, 10'000 stock	[ml]	0.1	1X	Home made, recepie above
		Water to	[L]	1		MiliQ
	Optional	Adenine hemisulfate	[g]	0.225	225 mg/L	Biosynth-Carbosynth FA02943
		Histidine	[g]	0.225	225 mg/L	Serva SER24820.02
		Leucine	[g]	0.225	225 mg/L	Fisher Sceintific BP385-100
		Lysine monohydrochloride	[g]	0.225	225 mg/L	Merck L5626-100G
		Uracil	[g]	0.225	225 mg/L	Apollo Scientific OR4885-100G
		Protocol: The basic MSL media lacks any amino acids. Addition of amino acids is denoted as MSL+A(denine),L(eucine),U(racil), H(istidine),Ly(sine), such as MSL+ALU, MSL+LysLH, etc. 1. Measure and mix all solid components except. 2. Add solid components into ~90% of water while stirring. Add liquid ingredients. Mix with magnetic stirer until all components are fully dissolved. 3. Add water to final…
	MSL-N liquid	Volume	[L]	1	Final concentration	Supplier and ID
		NaCl Sodium chloride	[g]	0.1	1.7 mM	Merck 31434-500G-R
		KH2PO4 Potassium phosphate monobasic	[g]	1	7.3 mM	Merck P0662-500G
		MgSO4⋅7H2O Magnesium sulfate heptahydrate	[g]	0.2	0.81 mM	Roth P027.1
		Glucose, anhydrous	[g]	10	10 g/L	Fisher Sceintific G/0500/65
		CaCl2, 0.1M solution Calcium chloride	[ml]	1	0.1 mM	Home made, recepie above
		Vitamins, 1'000X stock	[ml]	1	1X	Home made, recepie above
		Minerals, 10'000 stock	[ml]	0.1	1X	Home made, recepie above
		Water to	[L]	1		MiliQ
		Protocol: The basic MSL media lacks any amino acids. 1. Measure and mix all solid components. 2. Add solid components into ~90% of water while stirring. Add liquid ingredients. Mix with magnetic stirer until all components are fully dissolved. 3. Add water to final volume. 4. Sterilize by filtration into 0.5L or 1L bottles. Store at room temperature.

### Sheet: 2. Fission yeast solid media
	The tables show compsition of fission yeast SOLID media and stock solutions used in their production. For liquid media recipes, see the separate sheet.
	Pombe salts 50X	Volume	[L]	1	Final concentrations	Supplier and ID
		MgCl2･6H2O	[g]	52.5	0.26 M	Merck M2393-500G
		CaCl2･2H2O	[g]	0.735	5 mM	VWR 0556-500G
		KCl	[g]	50	0.67 M	Acros Organics 19677-0010
		Na2SO4	[g]	2	14.1 mM	Merck 239313-500G
		Water to	[L]	1		MiliQ
		Protocol: 1. Measure and mix all components. 2. Add water to final volume. 3. Sterilize by filtration in 0.5L or 1L bottles. Store at 4ºC in the cold room.
	Pombe vitamins 1'000X	Volume	[L]	1	Final concentration	Supplier and ID
		D-Pantothenate hemicalcium salt	[g]	1	4.2 mM	Merck 21210-25G-F
		Nicotinic acid	[g]	10	81.2 mM	Acros Organics 12829-1000
		myo-Inositol	[g]	10	55.5 mM	Merck I7508-100G
		Biotin	[mg]	10	40.93 µM	Cayman Chemical 22582-1g
		Water to	[L]	1		MiliQ
		Protocol: 1. Measure and mix all components. 2. Add water to final volume. 3. Sterilize by filtration in 0.5L or 1L bottles. Store at 4ºC in the cold room
	Pombe minerals 10'000X	Volume	[L]	1	Final concentration	Supplier and ID
		H3BO3	[g]	5	80.9 mM	Merck B0394-100G
		MnSO4･H2O	[g]	4	23.7 mM	VWR 25303.233
		ZnSO4･7H20	[g]	4	13.9 mM	VWR 29253.236
		FeCl3･6H2O	[g]	2	7.40 mM	Merck 44944-50G
		MoO3･H2O	[g]	0.4	2.47 mM	Merck 232084-100G
		KI	[g]	1	6.02 mM	VWR 0512-100G
		CuSO4･5H2O	[g]	0.4	1.60 mM	VWR 0330-500G
		Citric acid monohydrate	[g]	10	47.6 mM	Merck C7129-100G
		Water to	[L]	1		MiliQ
		Protocol: 1. Measure and mix all components. 2. Add water to final volume. 3. Sterilize by filtration in 0.2L bottles. Store at 4ºC in the cold room.
	0.1M CaCl2	Volume	[L]	1	Final concentration	Supplier and ID
		CaCl2･2H2O	[g]	14.7	0.1M	VWR 0556-500G
		Water to	[L]	1		MiliQ
		Protocol: 1. Measure 60% of the water volume into a bottle or a beaker. 2. Use the magnetic stirer to mix water at a high speed. Slowly add the glucose and allow at least 30min to mix. Transfer the solution to a graduated cylinder. Add 10% of the water to the original container, mix and use to adjust the solution volume. 3. Sterilize by filtration in 1L bottles. Store at room temperature.
	40% w/v glucose	Volume	[L]	1	Final concentration	Supplier and ID
		Glucose anhydrous	[g]	400	400 g/L	Fisher Sceintific G/0500/65
		Water to	[L]	1		MiliQ
		Protocol: 1. Measure 60% of the water volume into a bottle or a beaker. 2. Use the magnetic stirer to mix water at a high speed. Slowly add the glucose and allow at least 30min to mix. Transfer the solution to a graduated cylinder. Add 10% of the water to the original container, mix and use to adjust the solution volume. 3. Sterilize by filtration in 1L bottles. Store at room temperature.
	YES agar	Volume	[L]	1	Final concentration	Supplier and ID
		Adenine hemisulfate	[mg]	225	225 mg/L	Biosynth-Carbosynth #FA02943
		Histidine	[mg]	225	225 mg/L	Serva #SER24820.02
		Leucine	[mg]	225	225 mg/L	Fisher Sceintific #BP385-100
		Lysine monohydrochloride	[mg]	225	225 mg/L	Merck #L5626-100G
		Uracil	[mg]	225	225 mg/L	Apollo Scientific #OR4885-100G
		Yeast extract	[g]	5	5 g/L	Condalab 1702-500g
		Water to	[ml]	925		MiliQ
		Agar	[g]	20	2% w/v	VWR 20767.298
		Glucose 40% w/v	[ml]	75	30 g/L	Homemade, recepie above
	Opptional	G418 1'000X *heat sensitive	[ml]	1	100 μg/ml	Brunschwig BP673-5
		Noursethricin 1'000X *heat sensitive	[ml]	1	100 μg/ml	Jena Bioscience AB-102L
		Hygromycin 1'000X *heat sensitive	[ml]	1	50 µg/ml	Cayman Chemical 14291-1
		Zeocin 1'000X *heat sensitive	[ml]	1	100 µg/ml	Invivogen ant-zn-5p
		blasticidinS 1'000X *heat sensitive	[ml]	1	10 μg/ml	Invivogen ant-bl-1
		Phloxin B 250X *heat sensitive	[ml]	4	20 mg/L	Merck P4030
		Protocol: 1. Mix amino acids and 60% of water and stir until dissolved for approximately 30min. 2. Add yeast extract and water to final volume. Stir until all components are fully dissolved. 3. Measure agar into bottles or erlenmeyer flasks and add liquid media. 4. Autoclave at 121ºC for 20min and cool down to ~55ºC. 5. After cooling, add glucose solution and antibiotics if requested. 6. Distribu…
	ME agar	Volume	[L]	1	Final concentration	Supplier and ID
		Adenine hemisulfate	[mg]	225	225 mg/L	Biosynth-Carbosynth #FA02943
		Histidine	[mg]	225	225 mg/L	Serva #SER24820.02
		Leucine	[mg]	225	225 mg/L	Fisher Sceintific #BP385-100
		Uracil	[mg]	225	225 mg/L	Apollo Scientific #OR4885-100G
		Bacto-malt extract	[g]	30	30 g/L	Condalab 218630
		Water to	[L]	1		MiliQ
		Agar	[g]	20	2% w/v	VWR 20767.298
		Protocol: 1. Mix amino acids and 3/5ths of water and stir until dissolved for approximately 30min. 2. Add bacto-malt extract and stir until all components are fully dissolved. 3. Use 5M NaOH to adjust the pH to 5.5. and add water to final volume. 4. Measure agar into bottles or erlenmeyer flasks and add liquid media. 5. Autoclave at 121ºC for 20min and cool down to ~55ºC. 6. Distribute 22ml per P…
	EMM agar	Volume	[L]	1	Final concentration	Supplier and ID
		Potasium phtalate, monobasic	[g]	3	14.7 mM	Merck 179922-500G
		Na2HPO4 Sodium phosphate dibasic	[g]	2.2	15.5 mM	VWR 0404-500G
		NH4Cl Ammonium chloride	[g]	5	93.5 mM	VWR 0621-1KG
		Salts, 50X stock	[ml]	20	1X	Home made, recepie above
		Vitamins, 1'000X stock	[ml]	1	1X	Home made, recepie above
		Minerals, 10'000X stock	[ml]	0.1	1X	Home made, recepie above
		Water to	[ml]	950		MiliQ
		Agar	[g]	20	2% w/v	VWR 20767.298
		Glucose 40% w/v	[ml]	50	20 g/L	Homemade, recepie above
	Optional	Glufosinate 1'000X *heat sensitive	[ml]	1	400 mg/L	Biosynth-Carbosynth FP13608
		Adenine hemisulfate	[mg]	225	225 mg/L	Biosynth-Carbosynth FA02943
		Histidine	[mg]	225	225 mg/L	Serva SER24820.02
		Leucine	[mg]	225	225 mg/L	Fisher Sceintific BP385-100
		Lysine monohydrochloride	[mg]	225	225 mg/L	Merck L5626-100G
		Uracil	[mg]	225	225 mg/L	Apollo Scientific OR4885-100G
		Thiamine 2'000X *heat sensitive	[ml]	0.5	15 µM	Merck T1270-25G
		Protocol: 1. Measure and mix all components except agar and glucose. 2. Add water to ~90% of final volume. Mix with magnetic stirer until all components are fully dissolved, which is approximatelly 30min. 3. Use 5M NaOH to adjust the pH to 5.4-5.8 (ideally, 5.6). 4. Add water to final volume. 5. Measure agar into bottles or erlenmeyer flasks and add liquid media. 6. Autoclave at 121ºC for 20min a…
	MSL+N agar	Volume	[L]	1	Final concentration	Supplier and ID
		NaCl Sodium chloride	[g]	0.1	1.7 mM	Merck 31434-500G-R
		KH2PO4 Potassium phosphate monobasic	[g]	1	7.3 mM	Merck P0662-500G
		(NH4)2SO4 Ammonium sulfate	[g]	2	15.1 mM	VWR 1.01217.1000
		MgSO4⋅7H2O Magnesium sulfate heptahydrate	[g]	0.2	0.81 mM	Roth P027.1
		CaCl2, 0.1M stock	[ml]	1	0.1 mM	Homemade, recepie above
		Vitamins, 1'000X stock	[ml]	1	1X	Homemade, recepie above
		Minerals, 10'000 stock	[ml]	0.1	1X	Homemade, recepie above
		Water to	[ml]	975		MiliQ
		Agar	[g]	20	2% w/v	VWR 20767.298
		Glucose 40% w/v	[g]	25	10 g/L	Homemade, recepie above
	Optional	Adenine hemisulfate	[g]	0.225	225 mg/L	Biosynth-Carbosynth FA02943
		Histidine	[g]	0.225	225 mg/L	Serva SER24820.02
		Leucine	[g]	0.225	225 mg/L	Fisher Sceintific BP385-100
		Lysine monohydrochloride	[g]	0.225	225 mg/L	Merck L5626-100G
		Uracil	[g]	0.225	225 mg/L	Apollo Scientific OR4885-100G
		Protocol: 1. Measure and mix all components except agar and glucose. 2. Add water to ~90% of final volume. Mix with magnetic stirer until all components are fully dissolved. 3. Add water to final volume. 4. Measure agar into bottles or erlenmeyer flasks and add liquid media. 5. Autoclave at 121ºC for 20min and cool down to ~55ºC. 6. Add glucose solution. 7. Distribute 22ml per Petri dish. Leave t…
	MSL-N agar	Volume	[L]	1	Final concentration	Supplier and ID
		NaCl Sodium chloride	[g]	0.1	1.7 mM	Merck 31434-500G-R
		KH2PO4 Potassium phosphate monobasic	[g]	1	7.3 mM	Merck P0662-500G
		MgSO4⋅7H2O Magnesium sulfate heptahydrate	[g]	0.2	0.81 mM	Roth P027.1
		CaCl2, 0.1M solution Calcium chloride	[ml]	1	0.1 mM	Homemade, recepie above
		Vitamins, 1'000X stock	[ml]	1	1X	Homemade, recepie above
		Minerals, 10'000 stock	[ml]	0.1	1X	Homemade, recepie above
		Water to	[ml]	975		MiliQ
		Agar (for solid media only)	[g]	20	2% w/v	VWR 20767.298
		Glucose 40% w/v	[ml]	25	10 g/L	Homemade, recepie above
		Protocol: 1. Measure and mix all components except agar and glucose. 2. Add water to ~90% of final volume. Mix with magnetic stirer until all components are fully dissolved. 3. Add water to final volume. 4. Measure agar into bottles or erlenmeyer flasks and add liquid media. 5. Autoclave at 121ºC for 20min and cool down to ~55ºC. 6. Add glucose solution. 7. Distribute 22ml per Petri dish. Leave t…
	5'FOA agar	Volume	[L]	1	Final conentration	Supplier and ID
		Agar	[g]	20	2% w/v	VWR 20767.298
		Water to	[L]	0.3		MiliQ
		Yeast Nitrogen Base	[g]	7	7 g/L	Roth HP26.1
		Glucose anhydrous	[g]	20	20 g/L	Fisher Sceintific G/0500/65
		5'FOA	[g]	1	1 g/L	Apollo Scientific PC4054-25g
		Uracil	[mg]	50.25	50.25 mg/L	Apollo Scientific OR4885-100G
		Adenine hemisulfate	[mg]	225	225 mg/L	Biosynth-Carbosynth FA02943
		Histidine	[mg]	225	225 mg/L	Serva SER24820.02
		Leucine	[mg]	225	225 mg/L	Fisher Sceintific BP385-100
		Water to	[ml]	700		MiliQ
		Protocol for 2L The media is made in 3 stages: Stage 1: Add 600ml of water to agar. Autoclave at 121oC for 20min, readjust volume with sterile water and leave to cool down to 60°C. Stage 2: Preheat 1400ml of water to 60oC. Mix yeast nitrogen base, glucose, amino acids and 5'FOA and add to heated water. Use magnetic stirer to mix until fully dissolved. Filter sterilize. Keep at 60°C. Stage 3: Mix …
