## Supplemental_Table_S2 for "Meiotic cohesin Rec8 imposes fitness costs on fission yeast gametes favoring the evolution of parental bias in gene expression"

### Sheet: Strains
Table S1	List of strains used in this study
Strain ID	Genotype	Figure panels:
AV0262	h+ fus1∆::natMX	S6G
AV0447	h+ wt	1B, S1A, S1B, S1C, S1D, S1E, S1F
AV1192	h- ura4+::ptdh1s:sfGFP:tttdh1	S7D
AV2299	h- wt	1B, S1A, S1B, S1C, S1D, S1E, S1F
AV2343	h- wt	2A, S5D, S5E
AV2344	h+ wt	2A, S5D, S5E
AV3181	h- leu1+::bsdMX::ppdc202:3mNeonGreen:ttScADH1::apc10+	S4G, 2G
AV3187	h- leu1+::bsdMX::ppdc202:3mNeonGreen:ttScADH1::apc10+ ura4+::ppdc202:3mTagBFP2:tttdh1::bsdMX	2B
AV3212	h- rec8∆::kanMX leu1+::bsdMX::ppdc202:3mNeonGreen:ttScADH1::apc10+	S4G, 2B, 2G
AV3729	h- lys3+::pact1:ParBc2-mCherry-NLSSV40:ttScCYC1::parSc2::bsdMX ade6+ leu1+ ura4+	2I, S5A
AV3730	h- rec11∆::hphMX lys3+::pact1:ParBc2-mCherry-NLSSV40:ttScCYC1::parSc2::bsdMX ade6+ leu1+ ura4+	2I, S5A
AV3731	h+ rec11∆::hphMX lys3+::pact1:ParBc2-mCherry-NLSSV40:ttScCYC1::parSc2::bsdMX ade6+ leu1+ ura4+	2I, S5A
AV3735	h- lys3+:parSc3::kanMX::ptdh1:ParBc3-eGFP:ttScCYC1 ade6+ leu1+ ura4+	2I, S5A
AV3736	h- rec11∆::hphMX lys3+:parSc3::kanMX::ptdh1:ParBc3-eGFP:ttScCYC1 ade6+ leu1+ ura4+	2I, S5A
AV3737	h+ rec11∆::hphMX lys3+:parSc3::kanMX::ptdh1:ParBc3-eGFP:ttScCYC1 ade6+ leu1+ ura4+	2I, S5A
AV3745	h+ rec8∆::hphMX lys3+:parSc3::kanMX::ptdh1:ParBc3-eGFP:ttScCYC1 ade6+ leu1+ ura4+	2I, S5A
AV3746	h- rec8∆::hphMX lys3+:parSc3::kanMX::ptdh1:ParBc3-eGFP:ttScCYC1 ade6+ leu1+ ura4+	2I, S5A
AV3747	h- rec8∆::hphMX lys3+::pact1:ParBc2-mCherry-NLSSV40:ttScCYC1::parSc2::bsdMX ade6+ leu1+ ura4+	2I, S5A
AV3753	h+ rec8∆::hphMX lys3+::pact1:ParBc2-mCherry-NLSSV40:ttScCYC1::parSc2::bsdMX ade6+ leu1+ ura4+	2I, S5A
AV3756	h+ rec6+:parSc3::kanMX::ptdh1:ParBc3-eGFP:ttScCYC1 ade6+ leu1+ ura4+	2H, 2I, 2J, S5B, S5C
AV3757	h- rec6+:parSc3::kanMX::ptdh1:ParBc3-eGFP:ttScCYC1 ade6+ leu1+ ura4+	2H, 2I, 2J, S5B, S5C
AV3758	h+ rec8∆::hphMX rec6+:parSc3::kanMX::ptdh1:ParBc3-eGFP:ttScCYC1 ade6+ leu1+ ura4+	2H, 2I, 2J, S5B, S5C
AV3759	h- rec8∆::hphMX rec6+:parSc3::kanMX::ptdh1:ParBc3-eGFP:ttScCYC1 ade6+ leu1+ ura4+	2H, 2I, 2J, S5B, S5C
AV3760	h+ rec11∆::hphMX rec6+:parSc3::kanMX::ptdh1:ParBc3-eGFP:ttScCYC1 ade6+ leu1+ ura4+	2I, S5B, S5C
AV3761	h- rec11∆::hphMX rec6+:parSc3::kanMX::ptdh1:ParBc3-eGFP:ttScCYC1 ade6+ leu1+ ura4+	2I, S5B, S5C
AV3762	h- rec8∆::hphMX rec6+::pact1:ParBc2-mCherry-NLSSV40:ttScCYC1::parSc2::kanMX ade6+ leu1+ ura4+	2H, 2I, 2J
AV3763	h+ rec8∆::hphMX rec6+::pact1:ParBc2-mCherry-NLSSV40:ttScCYC1::parSc2::kanMX ade6+ leu1+ ura4+	2H, 2I, 2J
AV3764	h- rec6+::pact1:ParBc2-mCherry-NLSSV40:ttScCYC1::parSc2::kanMX ade6+ leu1+ ura4+	2H, 2I, 2J
AV3765	h+ rec6+::pact1:ParBc2-mCherry-NLSSV40:ttScCYC1::parSc2::kanMX ade6+ leu1+ ura4+	2H, 2I, 2J
AV3766	h- rec11∆::hphMX rec6+::pact1:ParBc2-mCherry-NLSSV40:ttScCYC1::parSc2::kanMX ade6+ leu1+ ura4+	2I
AV3767	h+ rec11∆::hphMX rec6+::pact1:ParBc2-mCherry-NLSSV40:ttScCYC1::parSc2::kanMX ade6+ leu1+ ura4+	2I
AV3774	h90 ura4+:prep1:3sfGFP-NLSSV40:ttScADH1::bsdMX ade6+::pmam1m:mCherry::kanMX leu1+ ura4+	S2J
yCM0011	h90 fus1∆::hphMX	1B, S1A, S1B, S1C, S1D, S1E, S1F
yCM0039	h-/h- fus1∆::bsdMX/fus1∆::bsdMX ade6-M210/ade6-M216	S6G
yCM0053	h90 rec8-sfGFP:DSR::kanMX ade6+::pmam1m:mTagBFP2:ttScADH1::bsdMX	1C, 3A, 3B, 3C, S2E, S4A
yCM0056	h-/h- dcr1∆::kanMX/dcr1∆::kanMX ade6-M210/ade6-M216	S6G
yCM0058	h-/h- dcr1∆::kanMX/dcr1∆::kanMX fus1∆::bsdMX/fus1∆::bsdMX ade6-M210/ade6-M216	S6G
yCM0087	h90 rep1-sfGFP::natMX ade6+::pmam1m:mTagBFP2:ttScADH1::kanMX	1E, S2I
yCM0097	h90 rec25-sfGFP::natMX ade6+::pmam1m:mTagBFP2:ttScADH1::kanMX	S2D
yCM0128	h- fus1∆::patMX	S6G
yCM0129	h+ fus1∆::patMX	S6G
yCM0130	h- rec8-sfGFP:DSR::kanMX	S6B, S6C
yCM0132	h+ rec8-sfGFP:DSR::kanMX	S6B, S6C, S7B
yCM0134	h90 rep1∆::natMX rec8-sfGFP:DSR::kanMX ade6+::pmam1m:mTagBFP2:ttScADH1::bsdMX	S2H
yCM0145	h- rec8∆::kanMX	2A, S5E
yCM0146	h+ rec8∆::kanMX	2A, S5E
yCM0148	h+::Mat1[WT]H1∆17::natMX/h+::Mat1[WT]H1∆17::natMX fus1∆::bsdMX/fus1∆::bsdMX ade6-M210/ade6-M216	S6G
yCM0150	h+::Mat1[WT]H1∆17::natMX/h+::Mat1[WT]H1∆17::natMX rec8∆::kanMX/rec8∆::kanMX fus1∆::bsdMX/fus1∆::bsdMX ade6-M210/ade6-M216	S6G
yCM0155	h- rec8∆::kanMX ade6+::pmam1m:mTagBFP2:ttScADH1::kanMX	2D, S4J, S7B
yCM0166	h+ rec11∆::hphMX ade6+ leu1+ ura4+	S5D, S5E
yCM0171	h90 rec8-sfGFP:DSR::kanMX ade6+::pmam1m:mTagBFP2:ttScADH1::bsdMX ura4+::ppcn1:mCherry-linker-pcn1:3'UTRpcn1:ttnmt::natMX	1D, S2A, S2B, S2G, S4J, S4K, 2C, 2D
yCM0172	h90 mfm1∆::hphMX mfm3∆::bleMX rec8-sfGFP:DSR::kanMX ade6+::pmam1m:mTagBFP2:ttScADH1::bsdMX ura4+::ppcn1:mCherry-linker-pcn1:3'UTRpcn1:ttnmt::natMX	1G, 1H, S3E
yCM0174	h+ rec8∆::kanMX ura4+::ppcn1:mCherry-linker-pcn1:3'UTRpcn1:ttnmt::natMX	S4J, S4K, 2C, 2D, 2E, 2F
yCM0179	h- rec8-sfGFP:DSR::kanMX ade6+::pmam1m:mTagBFP2:ttScADH1::bsdMX ura4+::ppcn1:mCherry-linker-pcn1:3'UTRpcn1:ttnmt::natMX	S4J, S4K, 2C, 2D, 2E, 2F
yCM0180	h+ rec8-sfGFP:DSR::kanMX ura4+::ppcn1:mCherry-linker-pcn1:3'UTRpcn1:ttnmt::natMX	S4J, 2C, 2D
yCM0204	h- rec11∆::hphMX ade6+ leu1+ ura4+	S5D, S5E
yCM0206	h- rec8∆::kanMX rec11∆::hphMX ade6+ leu1+ ura4+	S5E
yCM0207	h+ rec8∆::kanMX rec11∆::hphMX ade6+ leu1+ ura4+	S5E
yCM0212	h+ fus1∆::natMX ura4+::ptdh1s:sfGFP:tttdh1	3D, 3E, S6E
yCM0215	h- fus1∆::bsdMX ura4+::ptdh1s:mCherry:tttdh1	3D, 3E, S6E
yCM0223	h- fus1∆::natMX rec8∆::kanMX ura4+::ptdh1s:sfGFP:tttdh1	S7E
yCM0225	h+ rec8∆::kanMX ura4+::ptdh1s:sfGFP:tttdh1 ade6+ leu1+	S7D
yCM0236	h90 rec11-sfGFP::natMX ade6+::pmam1m:mTagBFP2:ttScADH1::kanMX	S2C
yCM0238	h- fus1∆::bsdMX rec8∆::kanMX ura4+::ptdh1s:mCherry:tttdh1	3D, 3E, S6E, S7E
yCM0241	h+ fus1∆::natMX rec8∆::kanMX ura4+::ptdh1s:sfGFP:tttdh1	3D, 3E, S6E, S7E
yCM0259	h90 ade6+::pmam1m:mTagBFP2:ttScADH1::bsdMX	S3A
yCM0262	h- rec8∆::kanMX hht1-RFP::kanMX	S4B, S4C
yCM0280	h+ rec8∆::kanMX hht1-RFP::kanMX	S4B, S4C
yCM0282	h- hht1-RFP::kanMX	S4B, S4C
yCM0283	h+ hht1-RFP::kanMX	S4B, S4C
yCM0291	h+ leu1+::bsdMX::ppdc202:3mCherry:ttScADH1::apc10+	S4G, 2B
yCM0296	h+ rec8∆::kanMX leu1+::bsdMX::ppdc202:3mCherry:ttScADH1::apc10+	S4G, 2B, 2G
yCM0308	h+ mei3∆::kanMX rec8∆::kanMX leu1+::bsdMX::ppdc202:3mCherry:ttScADH1::apc10+	2G
yCM0321	h+ mfm1∆::hphMX mfm3∆::bleMX rec8∆::kanMX leu1+::bsdMX::ppdc202:3mCherry:ttScADH1::apc10+	S4E
yCM0336	h- mfm1∆::hphMX mfm3∆::bleMX leu1+::bsdMX::ppdc202:3mNeonGreen:ttScADH1::apc10+	S4E
yCM0339	h+ mfm1∆::hphMX mfm3∆::bleMX leu1+::bsdMX::ppdc202:3mCherry:ttScADH1::apc10+	S4E
yCM0340	h- mfm1∆::hphMX mfm3∆::bleMX rec8∆::kanMX leu1+::bsdMX::ppdc202:3mNeonGreen:ttScADH1::apc10+	S4E
yCM0343	h- rec8∆::kanMX ade6+::ppak2:rec8ORF:DSR:ttScADH1::hphMX leu1+::bsdMX::ppdc202:3mNeonGreen:ttScADH1::apc10+	S4G
yCM0344	h+ rec8∆::kanMX ade6+::ppak2:rec8ORF:DSR:ttScADH1::hphMX leu1+::bsdMX::ppdc202:3mCherry:ttScADH1::apc10+	S4G
yCM0352	h- rec8∆::kanMX ade6+::pmam1m:rec8ORF:DSR:ttScADH1::bsdMX leu1+::bsdMX::ppdc202:3mNeonGreen:ttScADH1::apc10+	S4G
yCM0353	h- rec8∆::kanMX leu1+::bsdMX::ppdc202:3mNeonGreen:ttScADH1::apc10+ ura4+::pmei3:rec8ORF:DSR:ttScADH1::bleMX	S4G
yCM0354	h+ rec8∆::kanMX leu1+::bsdMX::ppdc202:3mCherry:ttScADH1::apc10+ ura4+::pmei3:rec8ORF:DSR:ttScADH1::bleMX	S4G
yCM0359	h- fus1∆::patMX rec8∆::kanMX	3D, S7E
yCM0369	h+ lys3+::ptdh1s:mCherry:tttdh1	S7D
yCM0370	h+ mei3∆::kanMX rec8∆::kanMX ura4+::ppcn1:mCherry-linker-pcn1:3'UTRpcn1:ttnmt::natMX	S4K, 2E, 2F
yCM0373	h90 Mat2[Pi∆] rec8-sfGFP:DSR::kanMX ade6+::pmam1m:mTagBFP2:ttScADH1::bsdMX	S2E
yCM0377	h- rec8∆::kanMX lys3+::ptdh1s:mCherry:tttdh1	S7D
yCM0386	h- rec8∆::kanMX ade6+::pmam1m:rec8ORF-sfGFP:DSR:ttScADH1::bsdMX	S4F
yCM0391	h- fus1∆::natMX lys3+::ptdh1s:mCherry:tttdh1	S7E
yCM0392	h+ fus1∆::natMX lys3+::ptdh1s:mCherry:tttdh1	S7E
yCM0393	h+ fus1∆::patMX rec8∆::kanMX	3D
yCM0400	h+ rec8∆::kanMX lys3+::pmap3:mTagBFP2:ttScADH1::bleMX	S4F
yCM0401	h90 rec8∆::kanMX ade6+::ppak2:rec8ORF-sfGFP:DSR:ttScADH1::hphMX lys3+::pmap3:mTagBFP2:ttScADH1::bleMX	S4H
yCM0406	h- fus1∆::natMX ade6+::prec8:rec8ORF-sfGFP:DSR:ttScADH1::hphMX lys3+::ptdh1s:mCherry:tttdh1	S7E
yCM0407	h+ ade6+::prec8:rec8ORF-sfGFP:DSR:ttScADH1::hphMX lys3+::ptdh1s:mCherry:tttdh1	S7D
yCM0415	h- ade6+::prec8:rec8ORF-sfGFP:DSR:ttScADH1::hphMX ura4+::ptdh1s:sfGFP:tttdh1	S7D
yCM0419	h+ fus1∆::natMX ade6+::prec8:rec8ORF-sfGFP:DSR:ttScADH1::hphMX ura4+::prec8:rec8ORF-sfGFP:DSR:ttScADH1::bleMX lys3+::ptdh1s:mCherry:tttdh1	S7E
yCM0420	h+ fus1∆::natMX ade6+::prec8:rec8ORF-sfGFP:DSR:ttScADH1::hphMX ura4+::prec8:rec8ORF-sfGFP:DSR:ttScADH1::bleMX leu1+::prec8:rec8ORF-sfGFP:DSR:ttScADH1::bsdMX lys3+::ptdh1s:mCherry:tttdh1	S7E
yCM0421	h90 rec8∆::kanMX ade6+::pmam1m:mTagBFP2:ttScADH1::kanMX ura4+::pmei3:rec8ORF-sfGFP:DSR:ttScADH1::bsdMX	S4I
yCM0425	h90 mfm1∆::hphMX mfm3∆::bleMX rep1-sfGFP::natMX ade6+::pmam1m:mTagBFP2:ttScADH1::bsdMX	S3D
yCM0427	h90 mfm1∆::hphMX mfm3∆::bleMX ade6+::pmam1m:mTagBFP2:ttScADH1::bsdMX	S3A
yCM0430	h90 ste11-sfGFP::kanMX ade6+::pmam1m:mTagBFP2:ttScADH1::bsdMX ura4+::pact1:NLSSV40-mCherry::hphMX	1F, S2N
yCM0432	h90 mfm1∆::hphMX mfm3∆::bleMX ste11-sfGFP::kanMX ade6+::pmam1m:mTagBFP2:ttScADH1::bsdMX ura4+::pact1:NLSSV40-mCherry::hphMX	S3B, S3C
yCM0433	h+::Mat1[WT]H1∆17::bleMX/h-::Mat1[WT]H1∆17::natMX	S4A
yCM0434	h+::Mat1[WT]H1∆17::bleMX/h-::Mat1[WT]H1∆17::natMX rec8∆::kanMX/rec8+	S4A
yCM0435	h+::Mat1[WT]H1∆17::bleMX/h-::Mat1[WT]H1∆17::natMX rec8+/rec8∆::kanMX	S4A
yCM0436	h+::Mat1[WT]H1∆17::bleMX/h-::Mat1[WT]H1∆17::natMX rec8∆::kanMX/rec8∆::kanMX	S4A
yCM0437	h- rec8∆::kanMX ade6+::pmam1m:mTagBFP2:ttScADH1::bsdMX ura4+::ppcn1:mCherry-linker-pcn1:3'UTRpcn1:ttnmt::natMX	2C
yCM0474	h+ fus1∆::natMX rec11∆::hphMX ura4+::ptdh1s:sfGFP:tttdh1 ade6+ leu1+	S6E
yCM0475	h- fus1∆::natMX rec11∆::hphMX ura4+::ptdh1s:mCherry:tttdh1 ade6+ leu1+	S6E
yCM0503	h90 ade6+::pmam1m:mCherry:ttScADH1::kanMX rec8+:PP7StemLoops:3kbJunkDNA::pact1:sfGFP-PP7∆FG:ttScADH1::natMX leu1+ ura4+	S2F
yCM0505	h90 ade6+::pmam1m:mCherry:ttScADH1::kanMX rep1+:PP7StemLoops:3kbJunkDNA::pact1:sfGFP-PP7∆FG:ttScADH1::natMX leu1+ ura4+	S2M, S2L
yMO0034	h+ lys3+::pact1:ParBc2-mCherry-NLSSV40:ttScCYC1::parSc2::bsdMX ade6+ leu1+ ura4+	2I, S5A
yMO0039	h+ lys3+:parSc3::kanMX::ptdh1:ParBc3-eGFP:ttScCYC1 ade6+ leu1+ ura4+	2I, S5A
