## Supplemental_Table_S3 for "Meiotic cohesin Rec8 imposes fitness costs on fission yeast gametes favoring the evolution of parental bias in gene expression"

### Sheet: Genetic markers
Genetic marker	Source	Description	Associated sequence file
mei3∆::kanMX	Obtained from Bioneer library S07B02.	Native mei3 ORF is replaced with kanMX selection cassette.	NA
fus1∆::natMX	Obtained from Sophie Martin lab.	Native fus1 ORF is replaced by the natMX resistance cassette	NA
hht1-RFP::kanMX	Obtained from Shiv Grewal's lab. Reported in Wei et al. Nat Cell Biol. 2021. doi: 10.1038/s41556-021-00631-y	Native hht1 is followed by the RFP fluorophore and the kanMX resistance cassette	NA
fus1∆::hphMX	Obtained from Sophie Martin lab.	Native fus1 ORF is replaced by the hphMX resistance cassette	NA
Mat2[Pi∆]	Reported in Vjestica et al. Nature. 2018. doi.org/10.1038/s41586-018-0407-5 HindIII fragment of pAV0249 was used to obtain transformants from strains carrying the L[SacI]::ade6+ K[XbaI]::ura4+ Mat2 locus and lacking the clr3 gene.	The Pi ORF sequence is deleted at the Mat2 locus	pAV0249
h+::Mat1[WT]H1∆17::natMX	EcoRI fragment of pAV0301 was used to obtain nourseothricin resistant transformants.	The ∆17 mutated H1 homology box adjacent to Mat1-P was followed by the natMX resistance cassette and integrated at the Mat1 centromere-proximal region of the Mat1 locus	pAV0301
h-::Mat1[WT]H1∆17::natMX	EcoRI fragment of pAV0303 was used to obtain nourseothricin resistant transformants.	The ∆17 mutated H1 homology box adjacent to a fragment of the Mat1-P was followed by the natMX resistance cassette and integrated at the Mat1-Mc region of the Mat1 locus	pAV0303
rep1∆::natMX	AfeI linearized pAV0306 was used to obtain nourseothricin resistant transformants.	rep1ORF is replaced with the pFA6a plasmid carrying the natMX resistance cassette.	pAV0306
ste11-sfGFP::kanMX	AfeI linearized pAV0428 was used to obtain G418 resistant transformants	Native ste11ORF is followed by the sfGFP fluorophore, which is then followed by the ADH1 terminator and the kanMX resistance cassette	pAV0428
ura4+::ptdh1s:sfGFP:tttdh1	AfeI linearized pAV0472 was used to obtain green fluorescent transformants.	sfGFP is under the regulation of the strong ptdh1s promoter (896bp upstream tdh1 ORF START codon), followed by the tdh1 terminator, and integrated at the ura4 locus	pAV0472
ura4+::ptdh1s:mCherry:tttdh1	AfeI linearized pAV0473 was used to obtain red fluorescent transformants	mCherry is under the regulation of the strong ptdh1s promoter (896bp upstream tdh1 ORF START codon), followed by the tdh1 terminator, and integrated at the ura4 locus	pAV0473
mfm1∆::hphMX	AfeI linearized pAV0527 was used to obtain hygromycin resistant transformants	mfm1ORF is replaced with the pFA6a plasmid carrying the hphMX resistance cassette.	pAV0527
mfm3∆::bleMX	AfeI linearized pAV0538 was used to obtain zeocin resistant transformants	mfm3ORF is replaced with the pFA6a plasmid carrying the bleMX resistance cassette.	pAV0538
h+::Mat1[WT]H1∆17::bleMX	EcoRI fragment of pAV0604 was used to obtain zeocin resistant transformants.	The ∆17 mutated H1 homology box adjacent to Mat1-P was followed by the bleMX resistance cassette and integrated at the Mat1 centromere-proximal region of the Mat1 locus	pAV0604
rec8-sfGFP:DSR::kanMX	AfeI linearized pAV0621 was used to obtain G418 resistant transformants	Native rec8ORF is followed by the sfGFP fluorophore which is followed by the DSR augmenting region of rec8 (from 92 bp upstream the rec8 STOP codon until 346 bp downstream the rec8 STOP codon), followed by the kanMX resistance cassette.	pAV0621
lys3+::pmap3:mTagBFP2:ttScADH1::bleMX	SpeI linearized pAV0761 was used to obtain zeocin resistant transformants	mTagBFP2 is under the regulation of the map3 promoter (1971bp upstream map3 ORF START codon), followed by the bleMX resistance cassette and integrated at the lys3 locus, followed by the ADH1 terminator.	pAV0761
ade6+::pmam1m:mCherry::kanMX	AfeI linearized pAV0762 was used to obtain G418 resistant transformants.	mCherry is under the regulation of the mam1 promoter (1750 bp upstream mam1 ORF START codon, with the SphI site mutated), followed by the ADH1 terminator and the kanMX resistance cassete, and integrated at the ade6 locus	pAV0762
ade6+::pmam1m:mTagBFP2:ttScADH1::kanMX	RsrII linearized pAV0763 was used to obtain G418 resistant transformants.	mTagBFP2 is under the regulation of the mam1 promoter (1750 bp upstream mam1 ORF START codon, with the SphI site mutated), followed by the ADH1 terminator and the kanMX resistance cassete, and integrated at the ade6 locus	pAV0763
rec8∆::hphMX	SalI and AscI linearized pAV0779 was used to obtain hygromycin resistant transformants	The kanMX resistance cassette in the transformed rec8 deleted strains is replaced by the hphMX resistance cassette.	pAV0779
ura4+::ppcn1:mCherry-linker-pcn1:3'UTRpcn1:ttnmt::natMX	AfeI linearized pAV0785 was used to obtain nourseothricin resistant transformants.	mCherry is under the regulation of the pcn1 promoter and followed by the pcn1 ORF and 3'UTR, after which the natMX cassette is placed, and integrated at the ura4 locus.	pAV0785
fus1∆::patMX	AfeI linearized pAV0968 was used to obtain glufosinate resistant transformants	fus1ORF is replaced with the pFA6a plasmid carrying the patMX resistance cassette.	pAV0968
fus1∆::bsdMX	AfeI linearized pAV0973 was used to obtain blasticidin resistant transformants	fus1ORF is replaced with the pFA6a plasmid carrying the bsdMX resistance cassette.	pAV0973
ura4+::pact1:NLSSV40-mCherry::hphMX	AfeI linearized pAV0985 was used to obtain hygromycin resistant transformants.	The NLS from SV40 is fused to mCherry, and is under the regulation of the strong pact1 promoter (822bp upstream act1 ORF START codon), followed by the hphMX resistance cassete and integrated at the ura4 locus	pAV0985
dcr1∆::kanMX	AfeI linearized pAV1110 was used to obtain G418 resistant transformants.	dcr1ORF is replaced with the pFA6a plasmid carrying the kanMX resistance cassette.	pAV1110
ade6+::pmam1m:mTagBFP2:ttScADH1::bsdMx	AfeI linearized pAV1134 was used to obtain blasticidin resistant transformants.	mTagBFP2 is under the regulation of the mam1 promoter (1750 bp upstream mam1 ORF START codon, with the SphI site mutated), followed by the ADH1 terminator and the bsdMX resistance cassete, and integrated at the ade6 locus	pAV1134
rec8∆::kanMX	AfeI linearized pAV1187 was used to obtain G418 resistant transformants.	rec8ORF is replaced with the pFA6a plasmid carrying the kanMX resistance cassette.	pAV1187
rep1-sfGFP::natMX	AfeI linearized pAV1188 was used to obtain nourseothricin resistant transformants.	Native rep1ORF is followed by the sfGFP fluorophore, then by the ADH1 terminator, and then followed by the natMX resistance cassette.	pAV1188
rec25-sfGFP::natMX	AfeI linearized pAV1197 was used to obtain nourseothricin resistant transformants	Native rec25ORF is followed by the sfGFP fluorophore, then by the ADH1 terminator, and then followed by the natMX resistance cassette.	pAV1197
rec11∆::hphMX	AfeI linearized pAV1244 was used to obtain hygromycin resistant transformants.	Native rec11 ORF is replaced by the hphMX resistance cassette	pAV1244
leu1+::bsdMX::ppdc202:3mNeonGreen:ttScADH1::apc10+	AfeI linearized pAV1334 was used to obtain blasticidin resistant transformants	Three copies of the green fluorophore mNeonGreen are under the regulation of the pdc202 promoter, followed by the ADH1 terminator and then by the bsdMX resistance cassette, and integrated at the leu1 locus	pAV1334
ura4+::ppdc202:3mTagBFP2:tttdh1::bsdMX	AfeI linearized pAV1337 was used to obtain blasticidin resistant tranformants	Three copies of the blue fluorophore mTagBFP2 are under the regulation of the pdc202 promoter, followed by the ADH1 terminator and then by the bsdMX resistance cassette and integrated at the ura41 locus	pAV1337
rec11-sfGFP::natMX	AfeI linearized pAV1380 was used to obtain nourseothricin resistant transformants.	Native rec11ORF is followed by the sfGFP fluorophore, then by the ADH1 terminator, and then followed by the natMX resistance cassette.	pAV1380
leu1+::bsdMX::ppdc202:3mCherry:ttScADH1::apc10+	AfeI linearized pAV1433 was used to obtain blasticidin resistant transformants.	Three copies of the red fluorophore mCherry are under the regulation of the pdc202 promoter, followed by the ADH1 terminator and then by the bsdMX resistance cassette and integrated at the leu1 locus	pAV1433
rec8-mCherry:DSR::kanMX	AfeI linearized pAV1460 was used to obtain G418 resistant transformants.	Native rec8ORF is followed by the mCherry fluorophore which is followed by the DSR augmenting region of rec8 (from 92 bp upstream the rec8 STOP codon until 346 bp downstream the rec8 STOP codon), followed by the kanMX resistance cassette.	pAV1460
ade6+::ppak2:rec8ORF:DSR:ttScADH1::hphMX	SpeI linearized pAV1507 was used to obtain hygromycin resistant transformants	rec8 ORF (extended until 156 bp downstream of the STOP codon to include DSR signal of the 3' UTR) is under the regulation of the pak2 promoter (750bp upstream pak2 ORF START codon), followed by the ADH1 terminator and then by the hphMX resistance cassette, and integrated at the ade6 locus	pAV1507
ade6+::pmam1m:rec8ORF:DSR:ttScADH1::bsdMX	RsrII linearized pAV1510 was used to obtain blasticidin resistant transformants	rec8 ORF (extended until 156 bp downstream of the STOP codon to include DSR signal of the 3' UTR) is under the regulation of the mam1 promoter (1750 bp upstream mam1 ORF START codon, with the SphI site mutated), followed by the ADH1 terminator and then by the bsdMX resistance cassette, and integrated at the ade6 locus	pAV1510
ade6+::pmam1m:rec8ORF:sfGFP:DSR:ttScADH1::bsdMX	RsrII linearized pAV1515 was used to obtain blasticidin resistant transformants	rec8 ORF followed by the fluorescent reporter sfGFP, is under the regulation of the mam1 promoter (1750 bp upstream mam1 ORF START codon, with the SphI site mutated), followed by the ADH1 terminator, and then by the bsdMX resistance cassette, and integrated at the ade6 locus	pAV1515
ade6+::ppak2:rec8ORF-sfGFP:DSR:ttScADH1::hphMX	HpaI linearized pAV1527 was used to obtain hygromycin resistant transformants.	rec8 ORF followed by the fluorescent reporter sfGFP is under the regulation of the pak2 promoter (750bp upstream pak2 ORF START codon), followed by the ADH1 terminator, and then by the hphMX resistance cassette and integrated at the ade6 locus	pAV1527
ura4+::pmei3:rec8ORF:DSR:ttScADH1::bleMX	StuI linearized pAV1536 was used to obtain zeocin resistant transformants.	rec8 ORF (extended until 156 bp downstream of the STOP codon to include DSR signal of the 3' UTR) is under the regulation of the mei32 promoter (1039bp upstream mei3 ORF START codon), followed by the ADH1 terminator and then by the bleMX resistance cassette, and integrated at the ura4 locus	pAV1536
lys3+::ptdh1s:mCherry:tttdh1	BstZ17I linearized pAV1570 was used to obtain red fluorescent transformants	mCherry is under the regulation of the strong ptdh1s promoter (896bp upstream tdh1 ORF START codon), followed by the TDH1 terminator, and integrated at the lys3 locus	pAV1570
ade6+::prec8:rec8ORF-sfGFP:DSR:ttScADH1::hphMX	HpaI linearized pAV1670 was used to obtain hygromycin resistant tranformants	rec8ORF under its own promoter is followed by the fluorescent reporter sfGFP and then followed by the DSR augmenting region of rec8 (from 92 bp upstream the rec8 STOP codon until 156 bp downstream the rec8 STOP codon), followed by the ADH1 terminator, and then by the hphMX resistance cassette and integrated at the ade6 locus	pAV1670
ura4+::prec8:rec8ORF-sfGFP:DSR:ttScADH1::bleMX	StuI linearized pAV1755 was used to obtain zeocin resistant transformants.	rec8ORF under its own promoter is followed by the fluorescent reporter sfGFP and then followed by the DSR augmenting region of rec8 (from 92 bp upstream the rec8 STOP codon until 156 bp downstream the rec8 STOP codon), followed by the ADH1 terminator, and then by the hphMX resistance cassette and integrated at the ura4 locus	pAV1755
leu1+::prec8:rec8ORF-sfGFP:DSR:ttScADH1::bsdMX	StuI linearized pAV1757 was used to obtain blasticidin resistant transformants.	rec8ORF under its own promoter is followed by the fluorescent reporter sfGFP and then followed by the DSR augmenting region of rec8 (from 92 bp upstream the rec8 STOP codon until 156 bp downstream the rec8 STOP codon), followed by the ADH1 terminator, and then by the hphMX resistance cassette and integrated at the leu1 locus	pAV1757
ura4+::pmei3:rec8ORF-sfGFP:DSR:ttScADH1::bsdMX	AfeI linearized pAV1764 was used to obtain blasticidin resistant tranformants	rec8ORF followed by the fluorescent reporter sfGFP are under the regulation of the mei3 promoter (1039bp upstream mei3 ORF START codon) and then followed by the DSR augmenting region of rec8 (from 92 bp before the rec8 STOP codon until 156 bp after the rec8 STOP codon), followed by the ADH1 terminator, and then by the natMX resistance cassette and integrated at the ura4 locus	pAV1764
lys3+::pact1:ParBc2-mCherry-NLSSV40:ttScCYC1::parSc2::bsdMX	SpeI linearized pAV2155 was used to obtain blasticidin resistant transformants.	mCherry is fused with ParBc2 at the N-terminus, and with NLS from SV40 at the C-terminus, under the regulation of the act1 promoter. The fused fluorophore is followed by the cyc1 terminator and parSc2, and by the bsdMX resistance cassette and integrated at the lys3 locus.	pAV2155
ura4+:prep1:3sfGFP-NLSSV40:ttScADH1::bsdMX	AfeI linearized pAV2175 was used to obtain blasticidin resistant transformants.	The NLS from SV40 is fused to three copies of sfGFP, and is under the regulation of the rep1 promoter (922bp upstream rep1 ORF START codon), followed by the ADH1 terminator, and then by the bsdMX resistance cassete and integrated at the ura4 locus	pAV2175
lys3+:parSc3::kanMX::ptdh1:ParBc3-eGFP:ttScCYC1	SpeI linearized pAV2177 was used to obtain G418 resistant transformants.	parSc3 is followed by the kanMX resistance cassette, and then by ParBc3 fused with eGFP, under the regulation of the tdh1 promoter. The fused eGFP is then followed by the cyc1 terminator and integrated at the lys3 locus.	pAV2177
rec8+:PP7StemLoops:3kbJunkDNA::pact1:sfGFP-PP7∆FG:ttScADH1::natMX	AfeI linearized pAV2186 was used to obtain nourseothricin resistant transformants.	The C-terminus of rec8 is followed by 24x PP7 stemloops and by Sc Glt1 used to extend transcription, and then by the cyc terminator. Then, sfGFP under the regulation of the promoter act1, is followed by the PP7∆FG and the ADH1 terminator, and then by the natMX resistance cassette.	pAV2186
rep1+:PP7StemLoops:3kbJunkDNA::pact1:sfGFP-PP7∆FG:ttScADH1::natMX	AfeI linearized pAV2199 was used to obtain nourseothricin resistant transformants.	The C-terminus of rep1 is followed by 24x PP7 stemloops and by Sc Glt1 used to extend transcription, and then by the cyc terminator. Then, sfGFP under the regulation of the promoter act1, is followed by the PP7∆FG and the ADH1 terminator, and then by the natMX resistance cassette.	pAV2199
rec6+::pact1:ParBc2-mCherry-NLSSV40:ttScCYC1::parSc2::kanMX	SnaBI linearized pAV2225 was used to obtain G418 resistant transformants.	mCherry is fused with ParBc2 at the N-terminus, and with NLS from SV40 at the C-terminus, under the regulation of the act1 promoter. The fused fluorophore is followed by the cyc1 terminator and parSc2, and by the bsdMX resistance cassette and integrated at the rec6 locus.	pAV2225
rec6+:parSc3::kanMX::ptdh1:ParBc3-eGFP:ttScCYC1	SnaBI linearized pAV2226 was used to obtain G418 resistant transformants.	parSc3 is followed by the kanMX resistance cassette, and then by ParBc3 fused with eGFP, under the regulation of the tdh1 promoter. The fused eGFP is then followed by the cyc1 terminator and integrated at the rec6 locus.	pAV2226
